# Enrichment and physiological characterization of a novel comammox *Nitrospira* indicates ammonium inhibition of complete nitrification

**DOI:** 10.1101/2020.06.08.136465

**Authors:** Dimitra Sakoula, Hanna Koch, Jeroen Frank, Mike SM Jetten, Maartje AHJ van Kessel, Sebastian Lücker

## Abstract

The recent discovery of bacteria within the genus *Nitrospira* capable of complete ammonia oxidation (comammox) demonstrated that the sequential oxidation of ammonia to nitrate via nitrite can also be performed within a single bacterial cell. Although comammox *Nitrospira* exhibit a wide distribution in natural and engineered ecosystems, information on their physiological properties is scarce due to the limited number of cultured representatives. Furthermore, most available genomic information is derived from metagenomic sequencing and high-quality genomes of *Nitrospira* in general are limited. In this study, we obtained a high (90%) enrichment of a novel comammox species, tentatively named “*Candidatus* Nitrospira kreftii”, and performed a detailed genomic and physiological characterization. The complete genome of “*Ca.* N. kreftii” allowed reconstruction of its basic metabolic traits. Similar to *Nitrospira inopinata*, the enrichment culture exhibited a very high ammonia affinity (K_m(app)_NH3_ ≈ 0.036 µM), but a higher nitrite affinity (K_m(app)_NO2_- ≈ 13.8 µM), indicating an adaptation to highly oligotrophic environments. Counterintuitively for a nitrifying microorganism, we also observed an inhibition of ammonia oxidation at ammonium concentrations as low as 25 µM. This substrate inhibition of “*Ca.* N. kreftii” indicate that differences in ammonium tolerance rather than affinity can be a niche determining factor for different comammox *Nitrospira*.
