## Supplementary material for "Enrichment and physiological characterization of a novel comammox *Nitrospira* indicates ammonium inhibition of complete nitrification": Dataset S1

### Sheet: 17 months
Taxonomy	GC content (%)	Completeness	Contamination	Strain heterogeneity	Genome size (bp)	Number of contigs	Total coverage
d__Bacteria;p__Proteobacteria;c__Gammaproteobacteria;o__Coxiellales	37.7	100	3.45	0	2001789	51	21.84
d__Bacteria;p__Planctomycetota;c__Planctomycetes;o__Pirellulales;f__Thermoguttaceae	63.1	100	1.15	0	7996391	169	19.1
d__Bacteria;p__Proteobacteria;c__Alphaproteobacteria;o__Rhizobiales;f__Rhizobiaceae;g__Aminobacter	64.4	99.59	1.74	0	5586489	64	42.54
d__Bacteria;p__Bacteroidota;c__Bacteroidia;o__Chitinophagales;f__Chitinophagaceae	45.6	99.51	0	0	3744379	61	23.01
d__Bacteria;p__Actinobacteriota;c__Actinobacteria;o__Corynebacteriales;f__Corynebacteriaceae;g__Mycobacterium;s__Mycobacterium chelonae	64	98.83	0.03	0	5273594	40	70.12
d__Bacteria;p__Planctomycetota;c__Phycisphaerae;o__UBA1845;f__UTPLA1	62.7	97.73	0	0	4286931	30	382.74
d__Bacteria;p__Nitrospirota;c__Nitrospiria;o__Nitrospirales;f__Nitrospiraceae;g__Nitrospira;s__Nitrospira sp. CR1.1	58.3	97.73	1.82	0	4448316	32	124.27
d__Bacteria;p__Acidobacteriota;c__Acidobacteriae;o__Solibacterales;f__Solibacteraceae	58.2	97.01	2.66	0	6794520	177	13.19
d__Bacteria;p__Bacteroidota;c__Bacteroidia;o__Cytophagales;f__Cyclobacteriaceae;g__Chryseolinea	44.9	96.97	3.08	16.67	6687859	469	10.01
d__Bacteria;p__Nitrospirota;c__Nitrospiria;o__Nitrospirales;f__Nitrospiraceae;g__Nitrospira;s__Ca. N. kreftii	54.5	96.76	2.78	0	4368056	58	993.01
d__Bacteria;p__Acidobacteriota;c__Blastocatellia;o__Pyrinomonadales;f__Pyrinomonadaceae	53	95.73	1.76	0	3882745	9	53.38
d__Bacteria;p__Nitrospirota;c__Nitrospiria;o__Nitrospirales;f__Nitrospiraceae;g__Nitrospira;s__Nitrospira sp. CR1.2	59.5	95	6.69	25	4062594	167	38.35
d__Bacteria;p__Acidobacteriota;c__Blastocatellia;o__Pyrinomonadales;f__Pyrinomonadaceae;g__OLB17	48.1	93.59	1.71	0	2848035	259	9.19
d__Bacteria;p__Nitrospirota;c__Nitrospiria;o__Nitrospirales;f__Nitrospiraceae;g__Nitrospira;s__Nitrospira sp. CR1.3	58.3	90.45	4.05	0	3462002	35	36.21
d__Bacteria;p__Proteobacteria;c__Gammaproteobacteria;o__UBA5158	36.3	89.97	0	0	2395419	330	11.18
d__Bacteria;p__Planctomycetota;c__Planctomycetes;o__Pirellulales;f__Ga0077529;g__GCA-2702655	60.2	89.03	0	0	4724191	420	9.29
d__Bacteria;p__Proteobacteria;c__Alphaproteobacteria;o__Reyranellales;f__Reyranellaceae	67.7	88.9	9.57	0	6014933	666	13.85
d__Bacteria;p__Verrucomicrobiota;c__Chlamydiia;o__Parachlamydiales;f__Ga0074140	42.3	87.5	1.72	0	1887483	276	8.39
d__Bacteria;p__Chloroflexota;c__Anaerolineae;o__SBR1031;f__A4b	59.6	87.42	5.45	0	5826268	649	9.1
d__Bacteria;p__Proteobacteria;c__Alphaproteobacteria;o__Rhizobiales;f__Hyphomicrobiaceae	64.3	85.69	0.58	50	2925802	235	10.83
d__Bacteria;p__Proteobacteria;c__Alphaproteobacteria;o__Rhizobiales;f__Hyphomicrobiaceae	66.7	85.34	5.72	0	7293072	567	14.12
d__Bacteria;p__Gemmatimonadota;c__Gemmatimonadetes;o__Gemmatimonadales;f__Gemmatimonadaceae;g__SCN-70-22	69.8	84.11	3.95	20	4924061	947	11.9
d__Bacteria;p__Proteobacteria;c__Gammaproteobacteria;o__Betaproteobacteriales;f__Burkholderiaceae	67.9	83.68	1.65	25	7122070	792	15.72
d__Bacteria;p__Proteobacteria;c__Gammaproteobacteria;o__Betaproteobacteriales;f__Burkholderiaceae;g__Rubrivivax	69.6	81.07	0.79	25	3789567	771	10.12
d__Bacteria;p__Chloroflexota;c__Anaerolineae;o__SBR1031;f__A4b	48.8	80.92	1.63	25	7322372	1472	6.92
d__Bacteria;p__Proteobacteria;c__Alphaproteobacteria;o__Rhizobiales;f__Xanthobacteraceae;g__Ga0077548	62.9	79.66	2.3	33.33	2894919	422	7.42
d__Bacteria;p__Proteobacteria;c__Alphaproteobacteria;o__Caedibacterales;f__Nucleicultricaceae;g__Nucleicultrix;s__Nucleicultrix amoebiphila	39.7	78.6	0.87	0	1830402	19	59.27
d__Bacteria;p__Planctomycetota;c__Planctomycetes;o__Gemmatales;f__Gemmataceae;g__Fimbriiglobus	60	76.4	2.84	0	4268962	1073	5.8
