## Supplementary material for "Enrichment and physiological characterization of a novel comammox *Nitrospira* indicates ammonium inhibition of complete nitrification": Dataset S2

### Sheet: 39 months
Taxonomy	GC content (%)	Completeness	Contamination	Strain heterogeneity	Genome size (bp)	Number of contigs	Total coverage
d__Bacteria;p__Nitrospirota;c__Nitrospiria;o__Nitrospirales;f__Nitrospiraceae;g__Nitrospira;s__Ca. N. kreftii	54.5	96.76	2.78	0	4389570	76	201.19
d__Bacteria;p__Bacteroidota;c__Bacteroidia;o__Chitinophagales;f__Chitinophagaceae	39.3	99.51	0.03	0	3444409	92	35.37
d__Bacteria;p__Bacteroidota;c__Bacteroidia;o__Cytophagales;f__Cyclobacteriaceae;g__ELB16-189	40.3	98.96	0.89	0	5227384	27	40.91
d__Bacteria;p__Bacteroidota;c__Bacteroidia;o__NS11-12	38.7	97.62	1.14	0	4016860	46	42.73
d__Bacteria;p__Nitrospirota;c__Nitrospiria;o__Nitrospirales;f__Nitrospiraceae;g__Nitrospira;s__Nitrospira sp. CR2.1	59.2	94.09	10.99	59.09	4825859	588	17.77
d__Bacteria;p__Myxococcota;c__Polyangia;o__Polyangiales;f__Polyangiaceae;g__Labilithrix	68.1	92.26	6.99	5.88	11869704	505	22.68
d__Bacteria;p__Verrucomicrobiota;c__Verrucomicrobiae;o__Opitutales;f__Opitutaceae;g__Didemnitutus	65.8	91.57	5.07	10	4872732	910	7.51
d__Bacteria;p__Proteobacteria;c__Alphaproteobacteria;o__Rhodobacterales;f__Rhodobacteraceae;g__24-YEA-8	65.7	90.77	0.89	20	4203611	299	26.93
d__Bacteria;p__Proteobacteria;c__Gammaproteobacteria;o__Betaproteobacteriales;f__Burkholderiaceae;g__Rubrivivax	69.5	71.51	0.68	25	2972040	627	8.84
