## Supplementary material for "Enrichment and physiological characterization of a novel comammox *Nitrospira* indicates ammonium inhibition of complete nitrification": Dataset S3

### Sheet: Tabelle1
Locustag	Gene	Product	Role
Nkreftii _00014	mdh	Malate dehydrogenase	TCA
Nkreftii _00016	nuoF_1	NADH-quinone oxidoreductase subunit F 2	complex I
Nkreftii _00129		putative Quinol-cytochrome c reductase, cytochrome c subunit	complex III
Nkreftii _00185	acr	Arsenical-resistance protein Acr3
Nkreftii _00186	arsC	Arsenate reductase
Nkreftii _00187	arsD	Arsenical resistance operon trans-acting repressor ArsD
Nkreftii _00188	arsA	Arsenical pump-driving ATPase
Nkreftii _00203		2-oxoisovalerate dehydrogenase, beta subunit	TCA
Nkreftii _00204	pdhA	2-oxoisovalerate dehydrogenase, alpha subunit (TPP-binding module)	TCA
Nkreftii _00247	hybB	[NiFe] hydrogenase, subunit beta	hydrogen metabolism
Nkreftii _00248	hybG	[NiFe] hydrogenase, gamma subunit	hydrogen metabolism
Nkreftii _00249		[NiFe]hydrogenase, subunit delta	hydrogen metabolism
Nkreftii _00250	hydA	[NiFe] hydrogenase, subunit alpha	hydrogen metabolism
Nkreftii _00251	hybD	Hydrogenase maturation protease	hydrogen metabolism
Nkreftii _00252		putative Hydrogenase nickel incorporation protein HypA	hydrogen metabolism
Nkreftii _00253	hypF	Carbamoyltransferase HypF	hydrogen metabolism
Nkreftii _00254	hypC	Hydrogenase maturation factor HypC	hydrogen metabolism
Nkreftii _00271	hypD	hydrogenase expression/formation protein HypD	hydrogen metabolism
Nkreftii _00272	hypE	hydrogenase maturation protein HypE	hydrogen metabolism
Nkreftii _00398		Chlorite dismutase
Nkreftii _00449	atpB_1	ATP synthase FO, subunit A	complex V
Nkreftii _00450	atpE	ATP synthase FO, subunit C	complex V
Nkreftii _00451	atpF_1	ATP synthase FO, subunit B	complex V
Nkreftii _00504	actP_1	Copper-transporting P-type ATPase
Nkreftii _00505	copA	Copper resistance protein A
Nkreftii _00506	copB	Copper resistance protein B
Nkreftii _00554		Succinate dehydrogenase/fumarate reductase 1, cytochrome b558 subunit	complex II
Nkreftii _00555	sdhA	Succinate dehydrogenase or fumarate reductase, flavoprotein subunit	complex II
Nkreftii _00556		Succinate dehydrogenase/fumarate reductase, Fe-S protein subunit	complex II
Nkreftii _00598		Isocitrate dehydrogenase	TCA
Nkreftii _00599		Isocitrate dehydrogenase (NAD(+))	TCA
Nkreftii _00610		Carbonic anhydrase
Nkreftii _00652		Potassium-transporting ATPase subunit F	K transporter
Nkreftii _00653	kdpA	potassium translocating ATPase, subunit A	K transporter
Nkreftii _00654	kdpB	potassium translocating ATPase, subunit B	K transporter
Nkreftii _00655		potassium-transporting ATPase subunit KdpC [Candidatus Nitrospira nitrosa]	K transporter
Nkreftii _00657	kdpD	fused sensory histidine kinase in two-component regulatory system with KdpE signal sensing protein; sensory histidine kinase	K transporter
Nkreftii _00658	kdpE	DNA-binding response regulator in two-component regulatory system with KdpD
Nkreftii _00927	nadE	Glutamine-dependent NAD(+) synthetase	nitrogen metabolism
Nkreftii _00928	glnK	nitrogen assimilation regulatory protein for GlnL, GlnE, and AmtB	nitrogen metabolism
Nkreftii _00929	glnA	glutamine synthetase	nitrogen metabolism
Nkreftii _00983	forB_1	2-Oxoacid:ferredoxin oxidoreductase, beta subunit	TCA
Nkreftii _00984	forC	2-Oxoglutarate:ferredoxin oxidoredutase, gamma subunit	TCA
Nkreftii _00985	forE	2-Oxoglutarate:ferredoxin oxidoredutase epsilon subunit	TCA
Nkreftii _00986	forD	2-Oxoglutarate:ferredoxin oxidoredutase delta subunit	TCA
Nkreftii _00987	forA	2-oxoglutarateferredoxin oxidoreductase alpha subunit	TCA
Nkreftii _00995	aclB	ATP-citrate lyase, beta subunit	TCA
Nkreftii _00996	aclA	ATP citrate lyase, alpha subunit	TCA
Nkreftii _00997		Aconitate hydratase	TCA
Nkreftii _00998	icd	Isocitrate dehydrogenase [NADP]	TCA
Nkreftii _01000	sdhA or nadB	Succinate dehydrogenase/fumarate reductase, flavoprotein subunit or L-aspartate oxidase	complex II
Nkreftii _01001	sucC	succinyl-CoA synthetase, beta subunit	TCA
Nkreftii _01002	sucD	succinyl-CoA synthetase, NAD(P)-binding, alpha subunit	TCA
Nkreftii _01015	cld	Chlorite dismutase
Nkreftii _01047		Urea ABC transporter, substrate-binding protein UrtA-like	nitrogen metabolism
Nkreftii _01048		Urea ABC transporter, permease protein UrtB	nitrogen metabolism
Nkreftii _01049	urtC_1	Urea ABC transporter, permease protein UrtC	nitrogen metabolism
Nkreftii _01050	urtD_1	Urea ABC transporter, ATP-binding protein UrtD	nitrogen metabolism
Nkreftii _01051	livF_1	leucine/isoleucine/valine transporter subunit; ATP-binding component of ABC superfamily protein	nitrogen metabolism
Nkreftii _01052	ureA	urease gamma subunit	nitrogen metabolism
Nkreftii _01053	ureB	Urease subunit beta	nitrogen metabolism
Nkreftii _01054	ureC	urease alpha subunit	nitrogen metabolism
Nkreftii _01055	ureF	Urease accessory protein UreF	nitrogen metabolism
Nkreftii _01056	ureG	urease accessory protein	nitrogen metabolism
Nkreftii _01057		hypothetical protein	nitrogen metabolism
Nkreftii _01065		hypothetical protein	terminal oxidase
Nkreftii _01075		putative Nitrite oxidoreductase, cytochrome c containing membrane subunit	nitrite metabolism
Nkreftii _01089	forB_2	2-oxoglutarateferredoxin oxidoreductase, beta subunit	TCA
Nkreftii _01090	porA_2	Pyruvateferredoxin oxidoreductase alpha subunit	TCA
Nkreftii _01116		putative Nitrite oxidoreductase, gamma subunit	nitrite metabolism
Nkreftii _01122		putative Nitrite oxidoreductase, gamma subunit	nitrite metabolism
Nkreftii _01196	amoC_1	Ammonia monooxygenase, subunit C	ammonia oxidation
Nkreftii _01324	amoC_2	Ammonia monooxygenase, subunit C	ammonia oxidation
Nkreftii _01537	nirK	Copper-containing nitrite reductase	nitrite metabolism
Nkreftii _01677		Hydroxylamine oxidoreductase	ammonia oxidation
Nkreftii _01973	nqrA	Na(+)-translocating NADH-quinone reductase subunit A	NQR
Nkreftii _01974	nqrB	Na(+)-translocating NADH-quinone reductase subunit B	NQR
Nkreftii _01975	nqrC	Na(+)-translocating NADH-quinone reductase subunit C	NQR
Nkreftii _01976	nqrD	Na(+)-translocating NADH-quinone reductase subunit D	NQR
Nkreftii _01977	nqrE	Na(+)-translocating NADH-quinone reductase subunit E	NQR
Nkreftii _01979	nqrF	Na(+)-translocating NADH-quinone reductase subunit F	NQR
Nkreftii _01980	apbE	FADprotein FMN transferase
Nkreftii _01981		Na(+)-NQR maturation NqrM	NQR
Nkreftii _02115	cld	Chlorite dismutase
Nkreftii _02271	nuoA_1	NADH-quinone oxidoreductase subunit A	complex I
Nkreftii _02272	nuoB_1	NADHubiquinone oxidoreductase, chain B	complex I
Nkreftii _02273	nuoC_1	NADHubiquinone oxidoreductase, chain C,D	complex I
Nkreftii _02274	nuoE_1	NADHubiquinone oxidoreductase, chain E	complex I
Nkreftii _02275	nuoF_2	NADHubiquinone oxidoreductase, chain F	complex I
Nkreftii _02276	nuoG_1	NADHubiquinone oxidoreductase, chain G	complex I
Nkreftii _02277	nuoH_1	NADHubiquinone oxidoreductase, membrane subunit H	complex I
Nkreftii _02278	nuoI_1	NADH dehydrogenase I chain I, 2Fe-2S ferredoxin-related	complex I
Nkreftii _02279	nuoJ_1	NADHubiquinone oxidoreductase, membrane subunit J	complex I
Nkreftii _02280	nuoK_1	NADHubiquinone oxidoreductase, membrane subunit K	complex I
Nkreftii _02281	nuoL_1	NADHubiquinone oxidoreductase, membrane subunit L	complex I
Nkreftii _02282	nuoM_1	NADHubiquinone oxidoreductase, membrane subunit M	complex I
Nkreftii _02283	nuoN_1	NADHubiquinone oxidoreductase, membrane subunit N	complex I
Nkreftii _02335	cydA_1	Cytochrome bd ubiquinol oxidase, subunit I	terminal oxidase
Nkreftii _02336	cydB_1	Cytochrome bd quinol oxidase, subunit II	terminal oxidase
Nkreftii _02388	lpd_1	Dihydrolipoyl dehydrogenase	TCA
Nkreftii _02391		Superoxide dismutase	ROS defense
Nkreftii _02424	cld	Chlorite dismutase
Nkreftii _02543	pycA	Pyruvate carboxylase, subunit A	TCA
Nkreftii _02544	pycB	Pyruvate carboxylase, subunit B	TCA
Nkreftii _02552	fumC	fumarate hydratase (fumarase C),aerobic Class II	TCA
Nkreftii _02558	gltA	Citrate synthase	TCA
Nkreftii _02629		Flagellar motor protein MotB	flagellum
Nkreftii _02630	motA	Flagellar motor protein MotA	flagellum
Nkreftii _02632	cheY_2	chemotaxis regulator transmitting signal to flagellar motor component	flagellum
Nkreftii _02638	fliS	Flagellar secretion chaperone FliS	flagellum
Nkreftii _02639		putative Flagellar capping protein FliD	flagellum
Nkreftii _02640	flaG	Flagellar protein FlaG	flagellum
Nkreftii _02641	hag	Flagellin	flagellum
Nkreftii _02653	fliW	Flagellar assembly factor FliW	flagellum
Nkreftii _02654	csrA	Translational regulator CsrA 2	flagellum
Nkreftii _02655		Flagellin	flagellum
Nkreftii _02656		First flagellar hook-filament junction protein FlgK (modular protein)	flagellum
Nkreftii _02658		Anti-sigma 28 factor FlgM	flagellum
Nkreftii _02660	flgI	flagellar basal body P-ring protein	flagellum
Nkreftii _02662	flgH	Flagellar L-ring protein	flagellum
Nkreftii _02663		putative Flagella basal body P-ring formation protein FlgA	flagellum
Nkreftii _02664	flgG	flagellar component of cell-distal portion of basal-body rod	flagellum
Nkreftii _02665		Flagellar basal-body rod protein FlgF	flagellum
Nkreftii _02667	fliA	RNA polymerase sigma factor FliA	flagellum
Nkreftii _02668		Site-determining protein	flagellum
Nkreftii _02669		putative flagellar number regulator FleN	flagellum
Nkreftii _02670	flhA	Flagellar biosynthesis protein FlhA	flagellum
Nkreftii _02671	flhB	Flagellar biosynthetic protein FlhB	flagellum
Nkreftii _02672		Flagellar biosynthetic protein FliR	flagellum
Nkreftii _02673	fliQ	flagellar biosynthesis protein	flagellum
Nkreftii _02674	fliP	flagellar biosynthesis protein	flagellum
Nkreftii _02675		Putative Flagellar biosynthetic protein FliO, export component (modular protein)	flagellum
Nkreftii _02676	fliN	Flagellar motor switch protein FliN	flagellum
Nkreftii _02677	fliM	Flagellar motor switch protein FliM	flagellum
Nkreftii _02678		Flagellar protein FliL	flagellum
Nkreftii _02679		Flagellar hook protein FlgE	flagellum
Nkreftii _02680		Basal-body rod modification protein FlgD	flagellum
Nkreftii _02704	fliI	flagellum-specific ATP synthase	flagellum
Nkreftii _02705		putative Flagellar biosynthesis protein FliH, response regulator receiver domain (modular protein)	flagellum
Nkreftii _02706	fliG	Flagellar motor switch protein FliG	flagellum
Nkreftii _02707		Flagellar M-ring protein	flagellum
Nkreftii _02708	fliE	Flagellar hook-basal body complex protein FliE	flagellum
Nkreftii _02709	flgC	flagellar component of cell-proximal portion of basal-body rod	flagellum
Nkreftii _02710		Flagellar basal body rod protein FlgB	flagellum
Nkreftii _02711	atoC_7	Regulatory protein AtoC	flagellum
Nkreftii _02712		putative Sensor histidine kinase FleS	flagellum
Nkreftii _02714	atoC_8	Regulatory protein AtoC	flagellum
Nkreftii _02896	cydB_2	Cytochrome bd oxidase, subunit II	terminal oxidase
Nkreftii _02897	cydA_2	Cytochrome bd oxidase, subunit I	terminal oxidase
Nkreftii _02924	nuoI_2	NADH-quinone oxidoreductase subunit I	complex I
Nkreftii _02993	gltD	Glutamate synthase [NADPH] small chain	nitrogen metabolism
Nkreftii _02994	gltB	glutamate synthase, large subunit	nitrogen metabolism
Nkreftii _03057	atpG_1	alternate ATPase, F1 subunit gamma	N-type ATPase
Nkreftii _03058	atpA_1	alternate ATP synthase, F1 subunit alpha	N-type ATPase
Nkreftii _03059	atpF_2	alternate ATP synthase, F0 subunit b	N-type ATPase
Nkreftii _03060		ATP synthase subunit c 1	N-type ATPase
Nkreftii _03061	atpB_2	alternate ATP synthase, F0 subunit A	N-type ATPase
Nkreftii _03062		putative ATPase F0F1 AtpR-like subunit	N-type ATPase
Nkreftii _03063		putative F0F1-ATPase subunit	N-type ATPase
Nkreftii _03064		putative alternate ATP synthase, F1 subunit epsilon	N-type ATPase
Nkreftii _03065	atpD_1	ATP synthase F1, beta subunit	N-type ATPase
Nkreftii _03093	Rh	Ammonium transporter	nitrogen metabolism
Nkreftii _03142		Short chain amide porin	nitrogen metabolism
Nkreftii _03143		Urea ABC transporter, ATP-binding protein UrtE	nitrogen metabolism
Nkreftii _03144	urtD_2	Urea ABC transporter, ATP-binding protein UrtD	nitrogen metabolism
Nkreftii _03145	urtC_2	Urea ABC transporter, permease protein UrtC	nitrogen metabolism
Nkreftii _03146	urtB	Urea ABC transporter, permease protein UrtB	nitrogen metabolism
Nkreftii _03147	urtA	Urea ABC transporter, urea binding protein UrtA	nitrogen metabolism
Nkreftii _03161	nxrA1	Nitrite oxidoreductase, alpha subunit	nitrite metabolism
Nkreftii _03162	nxrB1	Nitrite oxidoreductase subunit beta	nitrite metabolism
Nkreftii _03165	lpd_2	Dihydrolipoyl dehydrogenase	TCA
Nkreftii _03196	bfr_1	Bacterioferritin	ammonia oxidation
Nkreftii _03197	bfr_2	bacterioferritin, iron storage and detoxification protein	ammonia oxidation
Nkreftii _03201		putative Copper transport protein CopC	ammonia oxidation
Nkreftii _03202		putative copper resistance protein D	ammonia oxidation
Nkreftii _03203	amoC_3	Ammonia monooxygenase, subunit C	ammonia oxidation
Nkreftii _03204	amoA	Ammonia monooxygenase alpha subunit	ammonia oxidation
Nkreftii _03205	amoB	Ammonia monooxygenase beta subunit	ammonia oxidation
Nkreftii _03206		hypothetical protein	ammonia oxidation
Nkreftii _03207		hypothetical protein	ammonia oxidation
Nkreftii _03208	cycB	Tetraheme cytochrome c-type	ammonia oxidation
Nkreftii _03209	cycA	Cytochrome c-554	ammonia oxidation
Nkreftii _03210		Hydroxylamine oxidation protein HaoB	ammonia oxidation
Nkreftii _03211		Hydroxylamine oxidoreductase	ammonia oxidation
Nkreftii _03212	ccmI	C-type cytochrome biogenesis protein CcmI	ammonia oxidation
Nkreftii _03213	ccmH	Cytochrome c-type biogenesis protein CcmH	ammonia oxidation
Nkreftii _03214	ccmG	periplasmic thioredoxin of cytochrome c-type biogenesis	ammonia oxidation
Nkreftii _03215	ccmF	heme lyase, CcmF subunit	ammonia oxidation
Nkreftii _03216	ccmE	periplasmic heme chaperone	ammonia oxidation
Nkreftii _03217	ccmD	Heme exporter protein CcmD	ammonia oxidation
Nkreftii _03218	ccmC	heme exporter subunit; membrane component of ABC superfamily protein	ammonia oxidation
Nkreftii _03219	ccmB	heme exporter subunit; membrane component of ABC superfamily protein	ammonia oxidation
Nkreftii _03220	ccmA	Cytochrome c biogenesis ATP-binding export protein CcmA	ammonia oxidation
Nkreftii _03257		putative nitrite oxidoreductase, gamma subunit	nitrite metabolism
Nkreftii _03260		putative Cytochrome bd-like oxidase 2, terminal oxidase	terminal oxidase
Nkreftii _03262		putative Quinol-cytochrome c reductase, cytochrome b subunit	complex III
Nkreftii _03265		putative Cytochrome bd-like oxidase 1	terminal oxidase
Nkreftii _03534	nuoA_2	NADH-quinone oxidoreductase subunit A	complex I
Nkreftii _03535	nuoB_2	NADH-quinone oxidoreductase subunit B 1	complex I
Nkreftii _03536	nuoC_2	NADH-quinone oxidoreductase subunit C/D 2	complex I
Nkreftii _03537	nuoE_2	NADH-quinone oxidoreductase subunit E 2	complex I
Nkreftii _03538	nuoF_3	NADHubiquinone oxidoreductase, chain F	complex I
Nkreftii _03539	nuoG_2	NADH-quinone oxidoreductase, subunit G	complex I
Nkreftii _03540	nuoH_2	NADH-quinone oxidoreductase subunit H 2	complex I
Nkreftii _03541	nuoI_3	NADH-quinone oxidoreductase subunit I	complex I
Nkreftii _03542	nuoJ_2	NADH-ubiquinone oxidoreductase chain J	complex I
Nkreftii _03543	nuoK_2	NADH-quinone oxidoreductase subunit K	complex I
Nkreftii _03544	nuoL_2	NADH-quinone oxidoreductase subunit L	complex I
Nkreftii _03545	nuoM_2	NADHubiquinone oxidoreductase, membrane subunit M	complex I
Nkreftii _03546	nuoN_2	NADH-quinone oxidoreductase subunit N 2	complex I
Nkreftii _03553	aubR	Transcriptional activator protein	quroum sensing
Nkreftii _03554	aubI	N-acyl-L-homoserine lactone synthetase	quroum sensing
Nkreftii _03598	gdhA	Glutamate dehydrogenase	nitrogen metabolism
Nkreftii _03651	amoC_3	Ammonia monooxygenase, subunit C	ammonia oxidation
Nkreftii _03726	porD	Pyruvateferredoxin oxidoreductase delta subunit	TCA
Nkreftii _03727	porA_3	Pyruvateferredoxin oxidoreductase alpha subunit	TCA
Nkreftii _03728	porB_2	Pyruvateferredoxin oxidoreductase beta subunit	TCA
Nkreftii _03729	porC	Pyruvateferredoxin oxidoreductase gamma subunit	TCA
Nkreftii _03730	porE	Pyruvateferredoxin oxidoreductase epsilon subunit	TCA
Nkreftii _03771		putative Phosphoenolpyruvate synthase	TCA
Nkreftii _03832	atpC	ATP synthase F1, epsilon subunit	complex V
Nkreftii _03833	atpD_2	ATP synthase F1, beta subunit	complex V
Nkreftii _03834	atpG_2	ATP synthase F1, gamma subunit	complex V
Nkreftii _03835	atpA_2	ATP synthase F1, alpha subunit	complex V
Nkreftii _03836	atpH	putative ATP synthase F1, delta subunit	complex V
Nkreftii _03989		NADH-quinone oxidoreductase subunit L	complex I
Nkreftii _03990		putative NADH-quinone oxidoreductase, subunit M	complex I
Nkreftii _04008	cah	Carbonic anhydrase
Nkreftii _04031	nxrB_2	Nitrite oxidoreductase subunit beta	nitrite metabolism
Nkreftii _04032	nxrA_2	Nitrite oxidoreductase, alpha subunit	nitrite metabolism
Nkreftii _04065	yidC	Inner-membrane protein insertion factor OxaA	complex V
Nkreftii _04100	amoC_4	Ammonia monooxygenase subunit C	ammonia oxidation
Nkreftii _04107	katG	Catalase-peroxidase	ROS defense
Nkreftii _04136	nuoN_3	NADH-quinone oxidoreductase subunit N	complex I
Nkreftii _04137	nuoM2	NADH-quinone oxidoreductase, membrane subunit M	complex I
Nkreftii _04138	nuoM1	NADH-quinone oxidoreductase, membrane subunit M	complex I
Nkreftii _04139	nuoL_3	NADHubiquinone oxidoreductase, membrane subunit L	complex I
Nkreftii _04140	nuoK_3	NADH-quinone oxidoreductase subunit K	complex I
Nkreftii _04141		NADH-quinone oxidoreductase, membrane subunit J	complex I
Nkreftii _04142	nuoI_4	NADH-quinone oxidoreductase subunit I	complex I
Nkreftii _04143		putative NADH-quinone oxidoreductase, subunit G	complex I
Nkreftii _04144	nuoD	NADH-quinone oxidoreductase, subunit D	complex I
Nkreftii _04145	nuoC_3	NADH-quinone oxidoreductase, subunit C	complex I
Nkreftii _04146	nuoB_3	NADH-quinone oxidoreductase subunit B 1	complex I
Nkreftii _04147	nuoA_3	NADH-quinone oxidoreductase subunit A	complex I
